# Comprehensive functional mapping of accessory chromosomes identifies a dominant virulence-regulator paralog in tomato wilt pathogen

**DOI:** 10.64898/2026.09.08.750270

**Authors:** Masaya Yamazaki, Hiroki Saito, Shuta Asai, Takashi Kamakura, Ken Komatsu, Takayuki Arazoe, Tsutomu Arie

## Abstract

Accessory chromosomes (ACs) serve as flexible genomic compartments that facilitate rapid adaptive evolution in eukaryotic microbes. In the tomato wilt pathogen *Fusarium oxysporum* f. sp. *lycopersici*, ACs are essential for virulence and host specificity; however, their structural complexity and functional redundancy have hindered a systematic characterization of their distinct roles. Here, we established a CRISPR/Cas9-based chromosomal dissection platform to generate a comprehensive functional map of pathogenicity determinants within ACs. Using this platform, we successfully generated a library of 36 large deletion mutants across the approximately 10 Mb putative AC region, enabling a chromosome-scale functional characterization of these compartments. A systematic screen of this library identified seven discrete AC segments that are indispensable for full virulence toward tomato. High-resolution chromosomal dissection of one virulence-associated segment through iterative subdivision and targeted gene disruption revealed that *FTF1a-1*, a single member of the *Fusarium transcription factor 1* (*FTF1*) family that originated from the duplication of core-chromosomal virulence gene *FTF2* into the AC region, functions as a dominant regulator of virulence. Given that the *FTF1a-3* paralog contributes only marginally to virulence and the deletion of other paralogs does not markedly affect disease development, our findings demonstrate a functional hierarchy within the duplicated *FTF1* gene family. These results imply that neofunctionalization of virulence genes within plastic fungal genomes promotes hyper-virulence and drives host-specific adaptation in *F. oxysporum*.

---

The genome organization of eukaryotes varies widely across species. Notably, some eukaryotic microbes harbor accessory chromosomes (ACs) that are dispensable for basic survival but confer specialized adaptive traits under specific environmental conditions^1–4^. In plant-pathogenic fungi, these non-essential genomic compartments serve as reservoirs of virulence-related genes that drive host-specific adaptation during colonization. These include genes encoding host-specific toxins and other secondary metabolites, as well as secreted effector proteins that suppress host immunity^5–12^.

*Fusarium oxysporum* ranks among the top ten most economically and scientifically important plant-pathogenic fungi, causing devastating diseases in more than 100 plant species worldwide^13^. This fungus comprises a species complex of morphologically indistinguishable lineages, many of which exhibit host-specific pathogenicity. As a model for investigating the mechanisms of pathogenicity and host specificity, *F. oxysporum* f. sp. *lycopersici* (Fol), the causal agent of tomato (*Solanum lycopersicum*) wilt, was the first *forma specialis* (f. sp.) within *F. oxysporum* to have its genome sequenced^5^. The reference genome of Fol isolate 4287 (race 2) consists of 15 chromosomes, four of which are ACs (chromosomes 3, 6, 14, and 15), as well as additional AC regions located at the ends of core chromosomes 1 and 2^5^. Remarkably, horizontal transfer of chromosome 14 alone into a nonpathogenic *F. oxysporum* isolate is sufficient to confer pathogenicity on tomato, providing direct experimental evidence that this mobile AC, designated the pathogenicity chromosome, dictates the host-specific pathogenicity of this fungus^5,14^.

Highly enriched in transposable elements, repetitive sequences, and AT-rich regions, AC compartments are substantially more prone to spontaneous loss and structural rearrangements than core chromosomes^4,14^. In *F. oxysporum*, this plasticity allows the ACs to gain and lose virulence-related genes that are specifically induced during infection, exemplified by the Secreted in xylem (Six) effectors^15–17^. To date, fourteen Six effectors have been identified in the xylem sap of Fol-infected tomato plants^5,15,18,19^. Secreted into the host xylem, these effectors promote infection partly through suppression of host immunity, and four of them (Six1, Six3, Six5, and Six6) are required for its full virulence^16,18,20–22^. Besides effectors, ACs also encode expanded families of virulence-associated transcription factors that induce effector gene expression during infection^23^. The repertoires of AC-encoded virulence determinants, including effectors and transcription factors, differ among *formae speciales* and are thought to determine host specificity^24^. However, a high-resolution functional map of the specific AC regions and genes governing the infection process has yet to be established due to the structural complexity of ACs and the functional redundancy of AC-encoded virulence genes. To address this gap, we optimized a CRISPR/Cas9-mediated chromosomal dissection platform for generating large-scale deletions in the ACs of Fol isolate MAFF 103036 (race 1) harboring the full complement of *SIX* effectors (Supplementary Table 1). Systematic characterization of the resulting AC deletion library, covering 99% of the targeted AC regions, revealed that multiple AC segments are required for full virulence and led to the identification of a dominant virulence regulator among duplicated paralogs.
