## Supplemental Table 3 for "Comprehensive functional mapping of accessory chromosomes identifies a dominant virulence-regulator paralog in tomato wilt pathogen"

### Sheet: L14-5
Supplementary Table 3: Candidate virulence-related genes identified within AC segments associated with pathogenicity in Fol MAFF 103036.
MAFF 103036 gene_ID	Annotation	TPM (in_vitro)	TPM (in_planta)	Pathogenicity	Fol 4287 gene_ID (Query cover, Identity)	Top 3 BLASTn hits in other Fol 4287 (Query cover, Identity)	Top 3 annotated BLAST hits excluding hypothetical proteins (Query cover, Identity)	Remarks	References
g5555	Uncharacterized	0.347466	2.05494	Unknown	FOXG_14242 (96%, 100%)
g5556	Uncharacterized	140.216	383.96	Unknown	FOXG_14244 (81%, 100%)
g5557	SIX6	0.0241052	2023.78	Yes	FOXG_14246 (93%, 100%)				Gawehns et al., 2014
g5558	Uncharacterized	0.810504	0.153213	Unknown	FOXG_21494 (94%, 99%)
g5559	Uncharacterized	1.45407	0	Unknown	FOXG_12565 (81%, 99%)
g5560	Uncharacterized	0	66.7971	Candidate	FOXG_14237 (100%, 100%)	F. redolens uncharacterized protein (59%, 97%), F. venenatum uncharacterized protein (67%, 85%), F. oxysporum transposable element Fot3 (11%, 95%)	F. oxysporum transposable element Fot3 (11%, 95%), F. oxysporum f. sp. fragariae transposon Fot3 (5%, 95%)	FoT3 transposable element
g5561	Uncharacterized	0	1556.9	Candidate	FOXG_14236 (83%, 100%)	F. oxysporum f. sp. lycopersici orx1 gene for putative oxidoreductase, exons 1-8 (100%, 96%), F. odoratissimum NRRL 54006 uncharacterized protein (83%, 96%), F. tjaetaba alcohol oxidase (57%, 83%)	F. oxysporum f. sp. lycopersici orx1 gene for putative oxidoreductase, exons 1-8 (100%, 96%), F. tjaetaba alcohol oxidase (57%, 83%), F. fujikuroi IMI 58289 related to alcohol oxidase (55%, 83%)	Putative oxidoreductase related to fungal alcohol oxidases involved in redox metabolism	Adhikari et al., 2020
g5562	Uncharacterized	0	160.963	Candidate	FOXG_22916 (99%, 94%)	No informative hits	No informative hits	Strongly induced in planta, but no functional annotation is available
g5563	Uncharacterized	0.019026	10.7645	Candidate	FOXG_07037 (96%, 99%)	F. solani uncharacterized protein (93%, 85%), F. mangiferae uncharacterized protein (42%, 86%), F. flagelliforme uncharacterized protein (15%, 95%)	No informative hits	Strongly induced in planta, but no functional annotation is available
g5564	SIX4	0	9369.24	AVR1	No informative hits			Avirulence effector recognized by the tomato resistance gene I-1	Houterman et al., 2008
				＊Candidate genes were defined as genes showing >5-fold induction in planta and TPM >10

### Sheet: L14-8
MAFF 103036 gene_ID	Annotation	TPM (in_vitro)	TPM (in_planta)	Pathogenicity	Fol 4287 gene_ID (Query cover, Identity)	Top 3 BLASTn hits in other Fol 4287 (Query cover, Identity)	Top 3 BLASTn hits excluding hypothetical proteins (Query cover, Identity)	Remarks	References
g5403	Uncharacterized	0.21324	0	Unknown	FOXG_20948 (95%, 100%)
g5404	Uncharacterized	1.11823	0	Unknown	FOXG_14035 (95%, 100%)
g5405	Uncharacterized	50.745	0	Unknown	FOXG_20949 (100%, 100%), FOXG_21358 (100%, 100%)
g5406	Uncharacterized	0.181592	0	Unknown	FOXG_21355 (80%, 99%), FOXG_20952 (80%, 99%)
g5407	Uncharacterized	0	0	Unknown	FOXG_12505 (100%, 100%)
g5408	Uncharacterized	0.00699329	0	Unknown	FOXG_22117 (98%, 100%)
g5409	Uncharacterized	7.72059	13.028	Unknown	FOXG_14032 (98%, 100%), FOXG_12507 (98%, 100%)
g5410	Uncharacterized	0.322036	1.11098	Unknown	FOXG_14030 (86%, 100%)
g5411	Mitochondrial chaperone BCS1	0.0523824	0	Unknown	FOXG_14028 (95%, 100%), FOXG_12511 (95%, 100%)			Predicted gene annotation from Fol 4287	Ma et al., 2010
g5412	Uncharacterized	0	0	Unknown	FOXG_20962 (100%, 100%)
g5413	Uncharacterized	0	0	Unknown	FOXG_05918 (100%, 91%)
g5414	STE/STE20/YSK protein kinase	4.09873	3.66219	Unknown	FOXG_12515 (100%, 100%), FOXG_14024 (100%, 100%)			Predicted gene annotation from Fol 4287	Ma et al., 2010
g5415	Uncharacterized	0.745645	0	Unknown	FOXG_14023 (100%, 100%)
g5416	Uncharacterized	0.888914	5.25711	Unknown	FOXG_12517 (100%, 100%), FOXG_14022 (100%, 100%)
g5417	Uncharacterized	0.232438	0	Unknown	FOXG_12519 (77%, 100%)
g5418	Uncharacterized	0	0	Unknown	No informative hits
g5419	Uncharacterized	0	0	Unknown	FOXG_14019 (91%, 100%), FOXG_12520 (91%, 100%)
g5420	Uncharacterized	0	0	Unknown	FOXG_12522 (96%, 100%)
g5421	Uncharacterized	9.12502	24.8083	Unknown	FOXG_20966 (100%, 100%)
g5422	Uncharacterized	0.063941	3.17648	Unknown	FOXG_12523 (95%, 100%), FOXG_14016 (95%, 100%)
g5423	Uncharacterized	0	0	Unknown	FOXG_14014 (97%, 100%), FOXG_12525 (97%, 100%)
g5424	Uncharacterized	0	0	Unknown	FOXG_12527 (100%, 100%), FOXG_14012 (100%, 100%)
g5425	Uncharacterized	0.263602	0	Unknown	FOXG_12527 (88%, 100%), FOXG_14012 (88%, 100%)
g5426	Uncharacterized	0.390595	0	Unknown	FOXG_14011 (90%, 100%), FOXG_12528 (90%, 100%)
g5427	Uncharacterized	0	0	Unknown	FOXG_12529 (100%, 100%), FOXG_14010 (100%, 100%)
g5428	Uncharacterized	0	0	Unknown	No informative hits
g5429	Uncharacterized	0.0499223	0	Unknown	FOXG_14009 (95%, 100%)
g5430	Uncharacterized	0.270168	0	Unknown	FOXG_21494 (94%, 99%)
g5431	Acetoacetate-CoA ligase	1.1024	0	Unknown	FOXG_21341 (93%, 100%), FOXG_20970 (93%, 100%)			Predicted gene annotation from Fol 4287	Ma et al., 2010
g5432	Uncharacterized	0	0.56102	Unknown	FOXG_12533 (100%, 100%)
g5433	Uncharacterized	5.63609	43.4354	Candidate	FOXG_12533 (96%, 100%)	No informative hits	No informative hits	Strongly induced in planta, but no functional annotation is available
g5434	Uncharacterized	0.433653	0	Unknown	No informative hits
g5435	Uncharacterized	3.97877	0	Unknown	FOXG_04134 (4%, 100%)
g5436	Polygalacturonase	0	29.675	Candidate	FOXG_17088 (95%, 100%), FOXG_12535 (95%, 100%)	C. higginsianum IMI 349063 Endopolygalacturonase (4%, 92%), C. spaethianum polygalacturonase (24%, 71%)	C. higginsianum IMI 349063 Endopolygalacturonase (4%, 92%), C. spaethianum polygalacturonase (24%, 71%)	Coordinated activity of multiple PG genes is required for full virulence in Fol	Bravo Ruiz et al., 2016
g5437	Uncharacterized	0.350339	26.1064	Candidate	FOXG_19351 (73%, 100%), FOXG_19310 (73%, 100%)	F.solani uncharacterized protein (49%, 88%), F. odoratissimum NRRL 54006 uncharacterized protein (39%, 83%), F. oxysporum Fo47 uncharacterized protein (10%, 99%)	Hirsutella rhossiliensis DDE superfamily endonuclease domain-containing protein (29%, 75%), F. oxysporum clone FO5 microsatellite sequence (4%, 100%)	Putative transposon-associated sequence containing a DDE endonuclease domain
g5438	Uncharacterized	11.3815	16.9412	Unknown	FOXG_04134 (7%, 95%)
g5439	Uncharacterized	1.33712	20.8266	Candidate	FOXG_12586 (100%, 100%)	F. redolens uncharacterized protein (100%, 95%), F. oxysporum repetitive element marsu (97%, 90%), F. solani uncharacterized protein (100%, 89%)	F. oxysporum repetitive element marsu (97%, 90%), F. poae strain DAOMC 252244 spore killer protein 1 (Spok1) gene (95%, 89%), C. destructivum Putative tyrosine-protein kinase, active (52%, 79%)	Spok-like repetitive element (Marsu); homologs of Fusarium Spok genes are enriched on ACs and may function as toxin-antidote systems involved in AC maintenance	Sandell et al., 2025
g5440	Uncharacterized	0	0.300707	Unknown	FOXG_12588 (33%, 100%)
g5441	FTF1c-1	0.00585153	131.539	No	FOXG_17084 (98%, 100%), FOXG_12589 (98%, 100%), FOXG_12539 (98%, 100%)				Niño-Sánchez et al. 2016
g5442	Uncharacterized	0	47.1257	Candidate	FOXG_20976 (100%, 100%), FOXG_21017 (100%, 100%)	F.redolens uncharacterized protein (100%, 95%), F.oxysporum Fo47 uncharacterized protein (100%, 95%)		Strongly induced in planta, but no functional annotation is available
g5443	Uncharacterized	0	676.59	Candidate	No informative hits	No informative hits	No informative hits
g5444	Uncharacterized	0	0	Unknown	FOXG_22117 (98%, 100%)
g5445	Uncharacterized	0	0	Unknown	No informative hits
g5446	Uncharacterized	0.957677	5.84948	Unknown	FOXG_22728 (95%, 100%), FOXG_22505 (95%, 100%)
g5447	Uncharacterized	0.157147	2.16856	Unknown	FOXG_22728 (100%, 100%), FOXG_21022 (100%, 100%), FOXG_22505 (100%, 100%)
g5448	Uncharacterized	0.0297151	0	Unknown	FOXG_17652 (77%, 99%)
g5449	Uncharacterized	0	0	Unknown	FOXG_22117 (98%, 100%)
g5450	Uncharacterized	0.0687583	0	Unknown	FOXG_12565 (100%, 82%)
				＊Candidate genes were defined as genes showing >5-fold induction in planta and TPM >10

### Sheet: L14-10
MAFF 103036 gene_ID	Annotation	TPM (in_vitro)	TPM (in_planta)	Pathogenicity	Fol 4287 gene_ID (Query cover, Identity)	Top 3 BLASTn hits in other Fol 4287 (Query cover, Identity)	Top 3 annotated BLAST hits excluding hypothetical proteins (Query cover, Identity)	Remarks	References
g5346	Uncharacterized	11.811	8.54561	Unknown	FOXG_12083 (100%, 100%), FOXG_12454 (100%, 100%)
g5347	Uncharacterized	0.0740186	0	Unknown	FOXG_21494 (98%, 99%)
g5348	Uncharacterized	0.45588	0	Unknown	FOXG_14060 (68%, 100%), FOXG_12478 (68%, 100%)
g5349	Uncharacterized	0	0	Unknown	FOXG_14062 (74%, 100%)
g5350	Uncharacterized	0	0	Unknown	FOXG_21381 (100%, 100%), FOXG_20921 (100%, 100%)
g5351	Uncharacterized	0	0	Unknown	FOXG_14063 (80%, 100%)
g5352	Uncharacterized	0.0247626	0	Unknown	FOXG_14064 (92%, 100%), FOXG_12474 (92%, 100%)
g5353	Uncharacterized	0	0	Unknown	FOXG_14065 (100%, 100%), FOXG_12473 (100%, 100%)
g5354	Uncharacterized	0	0	Unknown	FOXG_14066 (92%, 100%), FOXG_12472 (92%, 100%)
g5355	Uncharacterized	0	0	Unknown	FOXG_14068 (90%, 100%), FOXG_12470 (90%, 100%)
g5356	Uncharacterized	0	0	Unknown	FOXG_20912 (100%, 100%)
g5357	Uncharacterized	0	0	Unknown	FOXG_12469 (100%, 100%)
g5358	Uncharacterized	0	0	Unknown	FOXG_20911 (100%, 100%)
g5359	Uncharacterized	0.0385001	0	Unknown	FOXG_17547 (98%, 98%)
g5360	Uncharacterized	0.0896343	0	Unknown	FOXG_04134 (4%, 100%)
g5361	Uncharacterized	0.121965	0	Unknown	No informative hits
g5362	Uncharacterized	0.0444716	0	Unknown	FOXG_12465 (100%, 100%)
g5363	Uncharacterized	0.907962	0	Unknown	FOXG_12465 (100%, 99%)
g5364	Uncharacterized	0.0503258	0	Unknown	FOXG_16404 (96%, 99%)
g5365	Uncharacterized	0	0	Unknown	FOXG_16404 (100%, 100%)
g5366	Uncharacterized	0	0	Unknown	FOXG_21712 (92%, 96%)
g5367	Uncharacterized	136.69	20.5027	Unknown	No informative hits
g5368	Uncharacterized	27.7216	34.2577	Unknown	No informative hits

### Sheet: L14-11
MAFF 103036 gene_ID	Annotation	TPM (in_vitro)	TPM (in_planta)	Pathogenicity	Fol 4287 gene_ID (Query cover, Identity)	Top 3 BLASTn hits in other Fol 4287 (Query cover, Identity)	Top 3 annotated BLAST hits excluding hypothetical proteins (Query cover, Identity)	Remarks	References
g5334	Uncharacterized	0	0	Unknown	FOXG_12444 (67%, 100%)
g5335	Uncharacterized	173.341	406.838	Candidate	FOXG_14092 (100%, 100%)	F. odoratissimum NRRL 54006 uncharacterized protein (100%, 99%), F. coffeatum uncharacterized protein (100%, 88 %), F. flagelliforme uncharacterized protein (100%, 88%)	No informative hits	Strongly induced in planta, but no functional annotation is available
g5336	Uncharacterized	0.144631	0	Unknown	FOXG_14091 (100%, 100%), FOXG_12446 (100%, 100%)
g5337	Uncharacterized	0	3.4564	Unknown	FOXG_20893 (100%, 100%)
g5338	Uncharacterized	0.0650092	0	Unknown	FOXG_14089 (100%, 100%), FOXG_12448 (100%, 100%)
g5339	Uncharacterized	6.3502	4.12555	Unknown	FOXG_20899 (98%, 100%), FOXG_21400 (98%, 100%)
g5340	Uncharacterized	2.81095	1.02982	Unknown	FOXG_20899 (100%, 100%)
g5341	Uncharacterized	0.0111293	0	Unknown	FOXG_12449 (100%, 100%), FOXG_14088 (100%, 100%)
g5342	Uncharacterized	0	0	Unknown	FOXG_21397 (99%, 100%), FOXG_20902 (99%, 100%)
g5343	Uncharacterized	0	0	Unknown	FOXG_12450 (100%, 100%)
g5344	Uncharacterized	27.1348	159.862	Candidate	FOXG_12452 (93%, 100%)	No informative hits	No informative hits	Strongly induced in planta, but no functional annotation is available
g5345	Uncharacterized	8.40987	79.7501	Candidate	FOXG_14084 (100%, 100%), FOXG_12453 (100%, 100%)	C. higginsianum IMI 349063 uncharacterized protein (99%, 88%), P. chlamydosporia 170 hypothetical protein (100%, 83%), A. kogelbergensis uncharacterized protein (69%, 88%)	No informative hits	Strongly induced in planta, but no functional annotation is available
g5346	Uncharacterized	11.811	8.54561	Unknown	FOXG_12083 (100%, 100%), FOXG_12454 (100%, 100%)
				＊Candidate genes were defined as genes showing >5-fold induction in planta and TPM >10

### Sheet: L14-12
MAFF 103036 gene_ID	Annotation	TPM (in_vitro)	TPM (in_planta)	Pathogenicity	Fol 4287 gene_ID (Query cover, Identity)	Top 3 BLASTn hits in other Fol 4287 (Query cover, Identity)	Top 3 annotated BLAST hits excluding hypothetical proteins (Query cover, Identity)	Remarks	References
g5321	Uncharacterized	0	0	Unknown	No informative hits
g5322	Uncharacterized	0.0463421	1.70533	Unknown	FOXG_10316 (100%, 93%)
g5323	Uncharacterized	0.126692	0	Unknown	FOXG_14683 (100%, 100%), FOXG_03993 (100%, 100%), FOXG_20237 (100%, 100%), FOXG_21034 (100%, 100%), FOXG_07445 (100%, 100%), FOXG_17124 (100%, 100%)
g5324	Uncharacterized	18.8943	55.4875	Candidate	No informative hits	No informative hits	No informative hits	Strongly induced in planta, but no functional annotation is available
g5325	Uncharacterized	0.723714	0	Unknown	FOXG_12565 (81%, 99%)
g5326	Uncharacterized	2.48603	20.9648	Candidate	No informative hits	No informative hits	No informative hits	Strongly induced in planta, but no functional annotation is available
g5327	Uncharacterized	0	0	Unknown	No informative hits
g5328	Uncharacterized	1.27207	12.593	Candidate	FOXG_14186 (81%, 99%)	F. oxysporum Fo47 chromo domain-containing protein (100%, 93%)	F. oxysporum Fo47 chromo domain-containing protein (100%, 93%)	Predicted gene annotation from Fo47 genome	Wang et al., 2020
g5329	Uncharacterized	1.40891	10.3692	Candidate	FOXG_14161 (100%, 98%)	F. oxysporum Fo47 Mis12-Mtw1 protein family-domain-containing protein (100%, 92%), F. flagelliforme Mis12-Mtw1 protein family-domain-containing protein (99%, 89%), F. poae uncharacterized protein (96%, 90%)	F. oxysporum Fo47 Mis12-Mtw1 protein family-domain-containing protein (100%, 92%), F. flagelliforme Mis12-Mtw1 protein family-domain-containing protein (99%, 89%), F. oxysporum Fo47 kinetochore-associated protein Dsn1/Mis13 (59%, 96%)	Predicted gene annotation from multiple Fusarium species	Wang et al., 2020
g5330	Uncharacterized	6.70899	7.25177	Unknown	No informative hits
g5331	Uncharacterized	3.00847	0	Unknown	No informative hits
g5332	Uncharacterized	0.188988	0	Unknown	FOXG_16410 (100%, 100%), FOXG_17272 (100%, 100%)
g5333	Uncharacterized	0	0	Unknown	FOXG_12443 (100%, 100%)
g5334	Uncharacterized	0	0	Unknown	FOXG_12444 (67%, 100%)
				＊Candidate genes were defined as genes showing >5-fold induction in planta and TPM >10

### Sheet: L15-2
MAFF 103036 gene_ID	Annotation	TPM (in_vitro)	TPM (in_planta)	Pathogenicity	Fol 4287 gene_ID (Query cover, Identity)	Top 3 BLASTn hits in other Fol 4287 (Query cover, Identity)	Top 3 annotated BLAST hits excluding hypothetical proteins (Query cover, Identity)	Remarks	References
g5763	Uncharacterized	0.0271033	0	Unknown	FOXG_14138 (100%, 100%)
g5764	Uncharacterized	0.543629	0.633956	Unknown	No informative hits
g5765	Uncharacterized	0.163695	0.27107	Unknown	FOXG_07037 (98%, 99%)
g5766	SIX5	0	66183.6	Yes	FOXG_22493 (70%, 99%)				Ma et al., 2015; Cao et al., 2018
g5767	SIX3	0.0996544	100144	Yes/AVR2	FOXG_16398 (100%, 100%)			Required for full virulence in Fol and recognized by the tomato resistance gene I-2	M. Houterman et al., 2009; Ma et al., 2015; Cao et al., 2018
g5768	Uncharacterized	0.147903	0	Unknown	FOXG_16410 (100%, 100%), FOXG_17272 (100%, 100%)
g5769	Uncharacterized	0.134451	0	Unknown	FOXG_04134 (4%, 100%)
g5770	Uncharacterized	4.93307	26.3358	Candidate	FOXG_17108 (47%, 99%)	F. solani uncharacterized protein (63%, 85%), F. keratoplasticum uncharacterized protein (62%, 83%), F. falciforme Hypothetical protein (61%, 83%)	Arthroderma uncinatum WD domain-containing protein (1%, 97%)	Very low query coverage (1%); annotation not informative
g5771	Uncharacterized	0.933566	8.80594	Unknown	FOXG_16404 (90%, 99%)
g5772	Uncharacterized	8.02033	8.35296	Unknown	FOXG_12465 (100%, 100%)
g5773	Uncharacterized	0.531937	3.03744	Unknown	FOXG_12465 (90%, 99%)
g5774	Uncharacterized	0.700592	1.90187	Unknown	No informative hits
g5775	Uncharacterized	0	0	Unknown	FOXG_18681 (100%, 100%)
g5776	Uncharacterized	9.20562	2.76159	Unknown	FOXG_18681 (100%, 100%)
g5777	Uncharacterized	3.15397	84.4089	Candidate	FOXG_22495 (74%, 100%)	No informative hits	No informative hits	Strongly induced in planta, but no functional annotation is available
g5778	Uncharacterized	2.7773	3.31662	Candidate	FOXG_16407 (79%, 100%)	No informative hits	No informative hits	Strongly induced in planta, but no functional annotation is available
g5779	Uncharacterized	0.799401	0	Unknown	FOXG_21494 (94%, 99%)
g5780	Uncharacterized	0	0	Unknown	FOXG_22497 (94%, 99%)
g5781	Uncharacterized	0.789532	75.1766	Candidate	FOXG_22498 (100%, 100%)	F. solani uncharacterized protein (100%, 96%), F. proliferatum ET1 uncharacterized protein (92%, 90%), F. oxysporum f. sp. cepae SCAR marker IRAP (34%, 95%)	F. oxysporum f. sp. cepae SCAR marker IRAP (34%, 95%), F. oxysporum f. sp. fragariae isolate Fof-10 transposon Han (28%, 96%)	Weak similarity to transposon-associated sequences
g5782	Uncharacterized	0.390818	52.2151	Candidate	FOXG_16155 (100%, 96%)	F. solani uncharacterized protein (89%, 91%), F. oxysporum Fo47 uncharacterized protein (12%, 87%)	No informative hits	Strongly induced in planta, but no functional annotation is available
g5783	Uncharacterized	0	19.9448	Candidate	FOXG_07180 (52%, 96%)	Pyrenophora tritici-repentis uncharacterized protein (95%, 90%), P. tritici-repentis Dimer-Tnp-hAT domain containing protein (95%, 90%), P. tritici-repentis transposon hAT-2 (97%, 90%)	P. tritici-repentis Dimer-Tnp-hAT domain containing protein (95%, 90%), P. tritici-repentis transposon hAT-2 (97%, 90%), P. tritici-repentis PIG-U multi-domain protein (95%, 90%)	Predicted gene annotation from P. tritici-repentis genome	Moolhuijzen et al., 2018
g5784	Uncharacterized	0.0606994	645.807	Candidate	FOXG_16408 (100%, 88%)	F. redolens nucleotide-diphospho-sugar transferase (90%, 94%), F. odoratissimum NRRL 54006 uncharacterized protein (85%, 91%), F. oxysporum Fo47 nucleotide-diphospho-sugar transferase (85%, 91%)	F. redolens nucleotide-diphospho-sugar transferase (90%, 94%), F. oxysporum Fo47 nucleotide-diphospho-sugar transferase (85%, 91%), F. mangiferae related to GNT1 alphaN-acetylglucosamine transferase K. lactis (85%, 89%)	Predicted gene annotation from genome analysis	Mesny et al., 2021
g5785	Uncharacterized	0	1789.62	Candidate	FOXG_16409 (100%, 100%)	No informative hits	No informative hits	Strongly induced in planta, but no functional annotation is available
g5786	Uncharacterized	0.0154766	1812.57	Candidate	FOXG_16409 (100%, 99%)	F. falciforme Hypothetical protein (94%, 85%), F. keratoplasticum uncharacterized protein (94%, 84%), F. phalaenopsidis pectate lyase superfamily protein-domain-containing protein (94%, 84%)	F. phalaenopsidis pectate lyase superfamily protein-domain-containing protein (94%, 84%), F. vanettenii 77-13-4 glycoside hydrolase family 55 (94%, 83%), Ilyonectria robusta pectate lyase superfamily protein-domain-containing protein (93%, 81%)	Predicted gene annotation from F. phalaenopsis genome	Tsao et al., 2024
g5787	Uncharacterized	0	1008.77	Candidate	FOXG_16410 (91%, 100%)	F. oxysporum Fo47 cytochrome P450 (66%, 95%), F. oxysporum Fo47 uncharacterized protein (8%, 96%)	F. oxysporum Fo47 cytochrome P450 (66%, 95%)	Predicted gene annotation from Fo47 genome	Wang et al., 2020
				＊Candidate genes were defined as genes showing >5-fold induction in planta and TPM >10

### Sheet: L15-3
MAFF 103036 gene_ID	Annotation	TPM (in_vitro)	TPM (in_planta)	Pathogenicity	Fol 4287 gene_ID (Query cover, Identity)	Top 3 BLASTn hits in other Fol 4287 (Query cover, Identity)	Top 3 annotated BLAST hits excluding hypothetical proteins (Query cover, Identity)	Remarks	References
g5787	Uncharacterized	0	1008.77	Candidate	FOXG_16410 (91%, 100%)	F. oxysporum Fo47 cytochrome P450 (66%, 95%), F. oxysporum Fo47 uncharacterized protein (8%, 96%)	F. oxysporum Fo47 cytochrome P450 (66%, 95%)	Predicted gene annotation from Fo47 genome	Wang et al., 2020
g5788	Uncharacterized	0.0493011	0	Unknown	FOXG_16410 (100%, 100%), FOXG_17272 (100%, 100%)
g5789	Uncharacterized	0	0	Unknown	FOXG_22117 (98%, 100%)
g5790	Uncharacterized	0	0	Unknown	FOXG_14134 (100%, 95%)
g5791	Uncharacterized	0	2.9481	Unknown	FOXG_22500 (90%, 100%)
g5792	FTF1c-3	0.0234061	214.387	No	FOXG_16414 (100%, 99%)				Niño-Sánchez et al. 2016
g5793	Uncharacterized	0.755008	184.035	Candidate	FOXG_16415 (100%, 99%)	F. redolens uncharacterized protein (97%, 94%), F. oxysporum repetitive element marsu (95%, 92%), F. solani uncharacterized protein (94%, 91%)	F. oxysporum repetitive element marsu (95%, 92%), F. poae strain DAOMC 252244 spore killer protein 1 (Spok1) gene (98%, 89%), C. destructivum Putative tyrosine-protein kinase, active (54%, 76%)	Spok-like repetitive element (Marsu); homologs of Fusarium Spok genes are enriched on ACs and may function as toxin-antidote systems involved in AC maintenance	Sandell et al., 2025
g5794	SIX2	0	4915.2	No	FOXG_16416 (100%, 100%)				Houterman et al., 2007
g5795	SHH1	0.112972	3000.48	Candiate	FOXG_16417 (90%, 100%)	F. oxysporum Fo47 salicylate hydroxylase 1 (84%, 89%), F. sambucinum salicylate hydroxylase 1 (48%, 79%)	F. oxysporum Fo47 salicylate hydroxylase 1 (84%, 89%), F. sambucinum salicylate hydroxylase 1 (48%, 79%)	Located in a Fol-specific genomic region adjacent to SIX1 and SIX2	van der Does et al. 2008
g5796	SIX1	0.11469	163488	Yes/AVR3	FOXG_16418 (100%, 100%)			Avirulence effector recognized by the tomato resistance gene I-1	Rep et al., 2004
g5797	Uncharacterized	0.0575179	0.340166	Unknown	FOXG_16410 (100%, 100%), FOXG_17272 (100%, 100%)
				＊Candidate genes were defined as genes showing >5-fold induction in planta and TPM >10

### Sheet: L15-5
MAFF 103036 gene_ID	Annotation	TPM (in_vitro)	TPM (in_planta)	Pathogenicity	Fol 4287 gene_ID (Query cover, Identity)	Top 3 BLASTn hits in other Fol 4287 (Query cover, Identity)	Top 3 annotated BLAST hits excluding hypothetical proteins (Query cover, Identity)	Remarks	References
g5804	Uncharacterized	1.94563	0	Unknown	No informative hits
g5805	Uncharacterized	2.01448	10.7609	Candidate	FOXG_22505 (97%, 100%)	F. mangiferae uncharacterized protein (96%, 94%)	No informative hits	Strongly induced in planta, but no functional annotation is available
g5806	Uncharacterized	0.0459082	0	Unknown	FOXG_17652 (97%, 99%)
g5807	Uncharacterized	0	0	Unknown	FOXG_22117 (98%, 100%)
g5808	Uncharacterized	0	19549.4	Candidate	FOXG_20977 (14%, 100%)	No informative hits	No informative hits	Strongly induced in planta, but no functional annotation is available
g5809	SIX14	1.83633	34196.9	Candiate	No informative hits			SIX effector induced during tomato infection	Schmidt et al., 2013
g5810	Uncharacterized	0.0263815	0	Unknown	FOXG_17269 (100%, 98%)
g5811	Uncharacterized	0.42818	78.2673	Candidate	FOXG_16420 (90%, 100%)	F. redolens uncharacterized protein (100%, 95%), F. oxysporum repetitive element marsu (94%, 92%), F. solani uncharacterized protein (99%, 90%)	F. oxysporum repetitive element marsu (94%, 92%), F. poae strain DAOMC 252244 spore killer protein 1 (Spok1) gene (99%, 89%), Pochonia chlamydosporia 170 protein kinase-like domain (40%, 71%)	Spok-like repetitive element (Marsu); homologs of Fusarium Spok genes are enriched on ACs and may function as toxin-antidote systems involved in AC maintenance	Sandell et al., 2025
				＊Candidate genes were defined as genes showing >5-fold induction in planta and TPM >10

### Sheet: L16-2
MAFF 103036 gene_ID	Annotation	TPM (in_vitro)	TPM (in_planta)	Pathogenicity	Fol 4287 gene_ID (Query cover, Identity)	Top 3 BLASTn hits in other Fol 4287 (Query cover, Identity)	Top 3 annotated BLAST hits excluding hypothetical proteins (Query cover, Identity)	Remarks	References
g5907	SIX10	0.363185	10811.9	No	FOXG_17457 (80%, 100%)				Schmidt et al., 2013
g5908	SIX12	0	5236.52	No	No informative hits				Schmidt et al., 2013
g5909	SIX7	0	2546.84	No	No informative hits				Houterman et al., 2007; Schmidt et al., 2013
g5910	Uncharacterized	0	52.9654	No	FOXG_22000 (35%, 82%)
g5911	FTF1a-1	0	103.368	Yes	FOXG_17458 (99%, 99%)				Niño-Sánchez et al. 2016
g5912	Uncharacterized	0	0	Unknown	FOXG_22117 (98%, 100%)
g5913	Uncharacterized	0.499796	18.6217	No	No informative hits
g5914	Uncharacterized	0.337846	38.4625	No	FOXG_22752 (44%, 91%)
g5915	Uncharacterized	0	4.31341	No	FOXG_22825 (95%, 100%)
g5916	Uncharacterized	0	7.68852	No	FOXG_22825 (98%, 100%)
g5917	Uncharacterized	0	0	No	FOXG_21841 (20%, 97%)
g5918	Uncharacterized	0	3.32997	No	FOXG_21841 (13%, 97%)
g5919	Uncharacterized	0	751.241	No	FOXG_17459 (89%, 100%)
g5920	Uncharacterized	0.0434085	168.923	No	FOXG_22723 (76%, 94%)
g5921	Catalase-peroxidase 2	0.0139329	23.9373	No	FOXG_17130 (91%, 99%)			Predicted gene annotation from Fol 4287	Ma et al., 2010
g5922	Uncharacterized	0.0540722	166.209	No	FOXG_17462 (16%, 100%)
g5923	Uncharacterized	0	2497.74	No	FOXG_22828 (78%, 99%)
g5924	Uncharacterized	4.13144	26.7075	No	FOXG_16415 (98%, 94%)
g5925	Uncharacterized	0.702476	2.374	No	FOXG_21779 (18%, 96%)
g5926	Uncharacterized	0.276806	8.77738	No	FOXG_17107 (100%, 96%)
g5927	Catalase-peroxidase 2	0	4.03762	No	FOXG_17130 (91%, 99%)			Predicted gene annotation from Fol 4287	Ma et al., 2010
g5928	SIX13	0	3.06843	No	FOXG_17131 (94%, 100%)				Schmidt et al., 2013
g5929	Uncharacterized	0.288375	5.96915	No	FOXG_17107 (99%, 96%)
g5930	Uncharacterized	0.433653	0	No	No informative hits
g5931	Uncharacterized	0	3326.08	No	No informative hits
g5932	Uncharacterized	0.326866	9.0212	No	FOXG_07453 (100%, 96%), FOXG_06709 (100%, 96%), FOXG_17652 (100%, 96%), FOXG_07037 (100%, 96%)
g5933	Uncharacterized	0.402232	68.9444	No	FOXG_21779 (18%, 96%)
g5934	Uncharacterized	0	7.04781	No	No informative hits
g5935	Uncharacterized	0.216827	0	No	No informative hits
g5936	Uncharacterized	0	0	No	FOXG_22512 (78%, 100%)
g5937	Uncharacterized	0	0	No	FOXG_16424 (100%, 98%)
g5938	Uncharacterized	0	0	No	FOXG_22514 (100%, 98%)
g5939	Uncharacterized	0.0133852	1.10826	No	FOXG_16425 (86%, 100%)
g5940	Uncharacterized	0.0119469	0	No	FOXG_17334 (100%, 98%)
g5941	Uncharacterized	0	0	No	FOXG_16427 (100%, 100%)
g5942	Uncharacterized	24.2928	24.5289	No	FOXG_16428 (100%, 100%)

### Sheet: References
1	Gawehns, F. et al. The Fusarium oxysporum effector Six6 contributes to virulence and suppresses I-2-mediated cell death. Mol. Plant-Microbe Interact. MPMI 27, 336–348 (2014).
2	Adhikari, T. B., Gao, A., Ingram, T. & Louws, F. J. Pathogenomics characterization of an emerging fungal pathogen, Fusarium oxysporum f. sp. lycopersici in greenhouse tomato production systems. Front. Microbiol. 11, 1995 (2020).
3	Houterman, P. M., Cornelissen, B. J. C. & Rep, M. Suppression of plant resistance gene-based immunity by a fungal effector. PLoS Pathog. 4, e1000061 (2008).
4	Ma, L.-J. et al. Comparative genomics reveals mobile pathogenicity chromosomes in Fusarium. Nature 464, 367–373 (2010).
5	Bravo Ruiz, G., Di Pietro, A. & Roncero, M. I. G. Combined action of the major secreted exo‐ and endopolygalacturonases is required for full virulence of Fusarium oxysporum. Mol. Plant Pathol. 17, 339–353 (2015).
6	Sandell, L. et al. The role of toxin/antidote genes in the maintenance and evolution of accessory chromosomes in Fusarium. Genetics 231, iyaf197 (2025).
7	Niño-Sánchez, J. et al. The FTF gene family regulates virulence and expression of SIX effectors in Fusarium oxysporum. Mol. Plant Pathol. 17, 1124–1139 (2016).
8	Wang, B. et al. Chromosome-scale genome assembly of Fusarium oxysporum strain Fo47, a fungal endophyte and biocontrol agent. Mol. Plant-Microbe Interact. MPMI 33, 1108–1111 (2020).
9	Ma, L. et al. The AVR2-SIX5 gene pair is required to activate I-2-mediated immunity in tomato. New Phytol. 208, 507–518 (2015).
10	Cao, L., Blekemolen, M. C., Tintor, N., Cornelissen, B. J. C. & Takken, F. L. W. The Fusarium oxysporum Avr2-Six5 effector pair Alters Plasmodesmatal Exclusion Selectivity to Facilitate Cell-to-Cell Movement of Avr2. Mol. Plant 11, 691–705 (2018).
11	Moolhuijzen, P. et al. Comparative genomics of the wheat fungal pathogen Pyrenophora tritici-repentis reveals chromosomal variations and genome plasticity. BMC Genomics 19, 279 (2018).
12	Mesny, F. et al. Genetic determinants of endophytism in the Arabidopsis root mycobiome. Nat. Commun. 12, 7227 (2021).
13	Tsao, W.-C. et al. Identification and molecular detection of the pathogen of Phalaenopsis leaf yellowing through genome analysis. Front. Microbiol. 15, 1431813 (2024).
14	Houterman, P. M. et al. The mixed xylem sap proteome of Fusarium oxysporum-infected tomato plants. Mol. Plant Pathol. 8, 215–221 (2007).
15	van der Does, H. C. et al. Expression of effector gene SIX1 of Fusarium oxysporum requires living plant cells. Fungal Genet. Biol. FG B 45, 1257–1264 (2008).
16	Rep, M. et al. A small, cysteine-rich protein secreted by Fusarium oxysporum during colonization of xylem vessels is required for I-3-mediated resistance in tomato. Mol. Microbiol. 53, 1373–1383 (2004).
17	Schmidt, S. M. et al. MITEs in the promoters of effector genes allow prediction of novel virulence genes in Fusarium oxysporum. BMC Genomics 14, 119 (2013).
