## Supplemental Table 4 for "Comprehensive functional mapping of accessory chromosomes identifies a dominant virulence-regulator paralog in tomato wilt pathogen"

### Sheet: contig5
Supplementary Table 4: Candidate virulence-related genes located in AC regions that could not be targeted for large-scale deletion.
MAFF 103036 gene_ID	Annotation	TPM (in_vitro)	TPM (in_planta)	Pathogenicity	Fol 4287 gene_ID (Query cover, Identity)	Top 3 BLASTn hits in other Fol 4287 (Query cover, Identity)	Top 3 annotated BLAST hits excluding hypothetical proteins (Query cover, Identity)	Remarks	References
g11038	Uncharacterized	0	0	Unknown	FOXG_17645 (86%, 100%)
g11039	Uncharacterized	0	0	Unknown	FOXG_17644 (75%, 100%)
g11040	Uncharacterized	0	0	Unknown	No informative hits

### Sheet: contig6
MAFF 103036 gene_ID	Annotation	TPM (in_vitro)	TPM (in_planta)	Pathogenicity	Fol 4287 gene_ID (Query cover, Identity)	Top 3 BLASTn hits in other Fol 4287 (Query cover, Identity)	Top 3 annotated BLAST hits excluding hypothetical proteins (Query cover, Identity)	Remarks	References
g12429	Uncharacterized	0.0120437	0	Unknown	FOXG_14987 (98%, 100%)
g12430	Uncharacterized	5.44777	5.19545	Unknown	FOXG_04692 (98%, 99%)
g12431	Uncharacterized	0	0	Unknown	FOXG_15533 (84%, 99%)
g12432	Uncharacterized	0	0	Unknown	FOXG_14980 (80%, 100%)
g12433	Uncharacterized	0.096993	0	Unknown	FOXG_14979 (65%, 100%)
g12434	Uncharacterized	0	0	Unknown	FOXG_22552 (100%, 96%)
g12435	Uncharacterized	0	0	Unknown	FOXG_21848 (99%, 100%)
g12436	Uncharacterized	0.434799	0	Unknown	FOXG_06816 (50%, 97%)
g12437	Uncharacterized	0.0469635	0	Unknown	FOXG_21847 (100%, 100%)
g12438	Uncharacterized	2.5178	2.22562	Unknown	FOXG_21846 (97%, 100%)
g12585	Uncharacterized	0	0	Unknown	FOXG_14807 (100%, 100%)
g12586	Uncharacterized	5.5113	3.94513	Unknown	FOXG_21744 (82%, 94%)
g12587	Uncharacterized	0.24466	0	Unknown	FOXG_21752 (67%, 100%)
g12588	Uncharacterized	0.213316	2.71723	Unknown	FOXG_21931 (100%, 97%)
g12589	Uncharacterized	6.46627	15.689	Unknown	No informative hits
g12590	Uncharacterized	40.8059	4.33711	Unknown	No informative hits
g12591	Uncharacterized	2.8129	2.9481	Unknown	FOXG_09990 (100%, 100%)
g12592	Uncharacterized	0	0	Unknown	FOXG_06945 (100%, 98%)
g12593	Uncharacterized	0	0	Unknown	FOXG_06945 (100%, 99%)
g12594	Uncharacterized	0.650146	7.42485	Unknown	FOXG_19475 (100%, 97%)
g12595	Uncharacterized	0.0258801	0	Unknown	FOXG_19474 (92%, 100%)
g12596	Uncharacterized	0.484946	0.260728	Unknown	FOXG_06940 (96%, 100%)
g13304	Uncharacterized	0.269395	0	Unknown	FOXG_15615 (81%, 100%)
g13305	Uncharacterized	0	0.473305	Unknown	FOXG_15616 (85%, 100%)
g13306	Uncharacterized	0	0	Unknown	FOXG_14987 (98%, 100%)

### Sheet: contig11
MAFF 103036 gene_ID	Annotation	TPM (in_vitro)	TPM (in_planta)	Pathogenicity	Fol 4287 gene_ID (Query cover, Identity)	Top 3 BLASTn hits in other Fol 4287 (Query cover, Identity)	Top 3 annotated BLAST hits excluding hypothetical proteins (Query cover, Identity)	Remarks	References
g3053	Uncharacterized	0	0	Unknown	FOXG_14987 (98%, 95%)
g3054	Uncharacterized	0	0	Unknown	FOXG_15616 (85%, 100%)
g3055	Uncharacterized	2.19303	0	Unknown	No informative hits
g3056	Uncharacterized	0.0664362	0	Unknown	FOXG_07028 (89%, 96%), FOXG_07100 (89%, 96%)
g3057	Uncharacterized	0.221229	18.3172	Candidate	FOXG_06543 (100%, 95%)	F. oxysporum Fo47 chromo domain-containing protein (100%, 99%)	F. oxysporum Fo47 chromo domain-containing protein (100%, 99%)	Predicted gene annotation from Fo47 genome	Wang et al., 2020
g3058	Uncharacterized	0	0	Unknown	FOXG_14160 (100%, 97%), FOXG_06542 (100%, 97%)
g3059	Uncharacterized	0.290691	1.78285	Unknown	FOXG_14917 (100%, 94%)
g3060	Uncharacterized	1.63063	7.67109	Unknown	FOXG_15121 (100%, 96%)
g3061	Uncharacterized	1.65938	6.48074	Unknown	FOXG_15121 (99%, 95%)
g3062	Uncharacterized	0	0	Unknown	No informative hits
g3063	Uncharacterized	0	0	Unknown	No informative hits
g3064	3-octaprenyl-4-hydroxybenzoate carboxy-lyase UbiX	0	0	Unknown	FOXG_21997 (89%, 79%)
g3065	Uncharacterized	0.0491344	0	Unknown	No informative hits
g3066	Uncharacterized	0	0	Unknown	No informative hits
g3067	Uncharacterized	0.0640914	11.9398	Candidate	No informative hits	F. redolens uncharacterized protein (43%, 93%), F. oxysporum Fo47 uncharacterized protein (34%, 98%), F. odoratissimum NRRL 54006 uncharacterized protein (19%, 98%)	No informative hits	Strongly induced in planta, but no functional annotation is available
g3068	Uncharacterized	0	0	Unknown	No informative hits
g3069	Uncharacterized	0	0	Unknown	No informative hits
g3070	Uncharacterized	0.0425607	0	Unknown	FOXG_15899 (87%, 97%)
g3071	Uncharacterized	0	0	Unknown	FOXG_15900 (76%, 99%)
g3072	Uncharacterized	0	0	Unknown	No informative hits
g3073	Uncharacterized	0.0280813	0	Unknown	FOXG_12622 (38%, 97%)
g3074	Uncharacterized	0	0	Unknown	No informative hits
g3075	Uncharacterized	0.0201769	0	Unknown	FOXG_06616 (58%, 68%)
g3076	Uncharacterized	0.0217043	0	Unknown	FOXG_01461 (16%, 82%)
g3077	Uncharacterized	0	1.49111	Unknown	No informative hits
g3078	Uncharacterized	0.0432363	0	Unknown	FOXG_14931 (99%, 90%)
g3079	Uncharacterized	0.0349964	0	Unknown	FOXG_14931 (100%, 89%)
g3080	Uncharacterized	1.39977	6.26472	Unknown	No informative hits
g3081	Uncharacterized	0.0561626	0	Unknown	No informative hits
g3303	Uncharacterized	0.0126398	5.23271	Unknown	No informative hits
g3304	Uncharacterized	0.0318583	0	Unknown	No informative hits
g3305	Uncharacterized	28.2427	66.392	Unknown	FOXG_12565 (98%, 82%)
g3306	Uncharacterized	0	0	Unknown	FOXG_14922 (100%, 97%)
g3307	Uncharacterized	0	0	Unknown	FOXG_15860 (86%, 99%)
g3308	Uncharacterized	0	0	Unknown	FOXG_15525 (100%, 99%)
g3309	Uncharacterized	0	0	Unknown	FOXG_22039 (100%, 98%)
g3310	Uncharacterized	0.0536726	0	Unknown	FOXG_22038 (100%, 99%)
g3311	Uncharacterized	0.0334219	0	Unknown	FOXG_22170 (100%, 99%)
g3312	Uncharacterized	0	0	Unknown	No informative hits
g3313	Uncharacterized	0	0	Unknown	FOXG_15521 (94%, 99%)
g3314	Uncharacterized	0.0295272	0	Unknown	FOXG_15520 (86%, 99%)
g3315	Uncharacterized	35.6659	1.17463	Unknown	FOXG_15520 (5%, 98%)
g3316	Uncharacterized	0	0	Unknown	FOXG_15976 (100%, 96%)
g3317	Uncharacterized	0	0	Unknown	FOXG_18080 (96%, 100%)
g3318	Uncharacterized	0	0	Unknown	FOXG_01391 (100%, 100%)
g3319	Uncharacterized	0	0	Unknown	FOXG_01391 (66%, 100%)
g3320	Uncharacterized	0	0	Unknown	FOXG_18083 (100%, 100%)
g3321	Uncharacterized	3.21318	1.91397	Unknown	FOXG_01392 (56%, 100%)
g3322	Uncharacterized	3.79508	0	Unknown	FOXG_18085 (85%, 100%)
g3323	Uncharacterized	0.0951576	0	Unknown	FOXG_18087 (98%, 100%)
g3324	Uncharacterized	0.0868171	0	Unknown	FOXG_18089 (100%, 100%)
g3325	Uncharacterized	0.175735	0	Unknown	FOXG_01397 (100%, 100%)
g3326	Uncharacterized	0.102066	0.528173	Unknown	FOXG_01398 (83%, 100%)
g3327	Uncharacterized	0	0	Unknown	FOXG_01399 (100%, 100%)
g3328	Uncharacterized	0.0187209	0	Unknown	FOXG_01401 (100%, 100%)
g3329	Uncharacterized	0.637166	1.31889	Unknown	FOXG_22022 (91%, 99%), FOXG_18091 (91%, 99%)
g3330	Uncharacterized	0	0	Unknown	FOXG_18092 (100%, 100%)
g3331	Uncharacterized	0	0	Unknown	FOXG_01402 (90%, 100%)
g3332	Uncharacterized	0	0	Unknown	FOXG_01403 (81%, 100%)
g3333	Uncharacterized	0	0	Unknown	FOXG_22152 (82%, 100%)
g3334	Uncharacterized	3.04062	0	Unknown	FOXG_06942 (100%, 99%)
g3335	Uncharacterized	0	0	Unknown	FOXG_22018 (100%, 100%)
g3336	Uncharacterized	0.0300982	0.623011	Unknown	FOXG_22017 (100%, 100%)
g3337	Uncharacterized	2.83382	2.02269	Unknown	FOXG_14482 (87%, 100%)
g3338	Uncharacterized	3.06559	1.6167	Unknown	FOXG_14999 (91%, 99%)
g3339	Uncharacterized	2.90208	0	Unknown	FOXG_14999 (100%, 100%)
g3340	Uncharacterized	0.62354	1.35861	Unknown	FOXG_21747 (100%, 100%)
g3341	Uncharacterized	0	0	Unknown	FOXG_14481 (71%, 100%)
g3342	Uncharacterized	4.64069	41.7648	Candidate	No informative hits	F. oxysporum Fo47 uncharacterized protein (81%, 98%)	No informative hits	Strongly induced in planta, but no functional annotation is available
g3343	Uncharacterized	10.9359	23.3883	Unknown	FOXG_21933 (100%, 100%)
g3344	Uncharacterized	12.1847	30.9888	Unknown	FOXG_21934 (88%, 100%)
g3599	Uncharacterized	1.79749	1.71723	Unknown	FOXG_17268 (46%, 95%)
g3600	Uncharacterized	1.29569	12.1908	Candidate	FOXG_16719 (90%, 99%)	F. redolens uncharacterized protein (94%, 84%), F. flagelliforme uncharacterized protein (94%, 84%), F. oxysporum Fo47 uncharacterized protein (94%, 83%)	F. fujikuroi IMI 58289 related to nitrate assimilation regulatory protein nirA (94%, 82%), F. subglutinans nitrate assimilation regulatory nirA (94%, 82%), F. tjaetaba nitrate assimilation regulatory nirA (94%, 81%)	Master regulator of nitrate assimilation in F. fujikuroi	Pfannmüller et al., 2017
g3601	Uncharacterized	0.0202771	0.559628	Unknown	FOXG_15616 (91%, 100%)
g3602	Uncharacterized	0	0	Unknown	FOXG_14987 (98%, 100%)
g3603	SIX8	0	0	Unknown	No informative hits				Schmidt et al., 2013
g3604	Uncharacterized	0	10.0683	Candidate	FOXG_20977 (13%, 98%)	F. oxysporum f. sp. physali hypothetical protein (Eff2) gene (14%, 97%)	No informative hits	Novel effector candidate identified by genome analysis of F. oxysporum f. sp. physali	Simbaqueba et al., 2020
g3605	Uncharacterized	0.00540453	0	Unknown	FOXG_05571 (97%, 99%)
g3606	Uncharacterized	0	0	Unknown	FOXG_14987 (98%, 100%)
				＊Candidate genes were defined as genes showing >5-fold induction in planta and TPM >10

### Sheet: contig14
MAFF 103036 gene_ID	Annotation	TPM (in_vitro)	TPM (in_planta)	Pathogenicity	Fol 4287 gene_ID (Query cover, Identity)	Top 3 BLASTn hits in other Fol 4287 (Query cover, Identity)	Top 3 annotated BLAST hits excluding hypothetical proteins (Query cover, Identity)	Remarks	References
g5310	Uncharacterized	0	0	Unknown	FOXG_21410 (68%, 99%)
g5311	Poly [ADP-ribose] polymerase	0	0	Unknown	FOXG_20888 (100%, 100%)
g5312	Uncharacterized	1.59761	0	Unknown	FOXG_21494 (62%, 81%)
g5313	Uncharacterized	0	0	Unknown	FOXG_14098 (100%, 100%)
g5314	Uncharacterized	0.0164337	0	Unknown	FOXG_16410 (100%, 100%)
g5315	Uncharacterized	0	0	Unknown	No informative hits
g5316	Poly [ADP-ribose] polymerase	0.00779366	0	Unknown	FOXG_07574 (74%, 78%)
g5317	Uncharacterized	0	0	Unknown	No informative hits
g5318	Uncharacterized	0	0	Unknown	No informative hits
g5319	Uncharacterized	0	0	Unknown	No informative hits
g5320	Uncharacterized	0.236289	0	Unknown	FOXG_14908 (95%, 89%)
g5491	Uncharacterized	2.62479	6.20928	Unknown	FOXG_13959 (100%, 100%), FOXG_12581 (100%, 100%)
g5492	Uncharacterized	15.8544	31.8055	Unknown	FOXG_21056 (100%, 100%), FOXG_12584 (100%, 100%), FOXG_17042 (100%, 100%), FOXG_13957 (100%, 100%)
g5493	Uncharacterized	0.139686	7.71042	Unknown	No informative hits
g5494	Uncharacterized	0.963325	8.25109	Unknown	FOXG_22096 (49%, 87%)
g5495	Uncharacterized	0.333896	4.3651	Unknown	FOXG_14031 (98%, 100%)
g5496	Uncharacterized	0.102788	8.51056	Unknown	FOXG_21556 (86%, 100%)
g5497	Uncharacterized	0.34959	7.23625	Unknown	FOXG_14299 (92%, 100%)
g5696	Uncharacterized	0	0	Unknown	FOXG_20977 (13%, 98%)
g5697	Uncharacterized	0	0	Unknown	FOXG_05571 (97%, 99%)
g5698	Uncharacterized	0	0	Unknown	FOXG_15616 (85%, 100%)
g5699	Uncharacterized	0	0	Unknown	FOXG_14987 (98%, 100%)

### Sheet: contig15
MAFF 103036 gene_ID	Annotation	TPM (in_vitro)	TPM (in_planta)	Pathogenicity	Fol 4287 gene_ID (Query cover, Identity)	Top 3 BLASTn hits in other Fol 4287 (Query cover, Identity)	Top 3 annotated BLAST hits excluding hypothetical proteins (Query cover, Identity)	Remarks	References
g5700	Uncharacterized	0	0	Unknown	FOXG_12533 (100%, 99%), FOXG_14138 (100%, 99%)
g5701	Uncharacterized	0	0	Unknown	FOXG_21982 (72%, 95%)
g5702	Uncharacterized	0	9.26835	Unknown	FOXG_21450 (78%, 100%)
g5703	Uncharacterized	0	7.43505	Unknown	No informative hits
g5704	Uncharacterized	0.0209415	0	Unknown	FOXG_22121 (97%, 100%)
g5705	Uncharacterized	0.00699329	0	Unknown	FOXG_22117 (98%, 100%)
g5706	Uncharacterized	0.13701	1.89067	Unknown	FOXG_17107 (100%, 96%)
g5707	Uncharacterized	0.130747	0	Unknown	FOXG_21982 (94%, 95%)
g5708	Uncharacterized	0.0279373	2.89141	Unknown	FOXG_22508 (89%, 99%)
g5709	Uncharacterized	0.0718531	0	Unknown	No informative hits
g5710	Uncharacterized	0.00699329	0.289512	Unknown	FOXG_22117 (98%, 100%)
g5711	Uncharacterized	0.0149582	0.123849	Unknown	FOXG_22121 (99%, 100%)
g5712	Uncharacterized	0.0248757	2.05963	Unknown	FOXG_21450 (78%, 100%)
g5713	Uncharacterized	0	0	Unknown	FOXG_22554 (100%, 86%)
g5714	Uncharacterized	0.203655	2.10776	Unknown	FOXG_14140 (87%, 100%)
g5715	Uncharacterized	0	0	Unknown	No informative hits
g5716	Uncharacterized	0	0	Unknown	FOXG_16055 (94%, 97%)
g5717	Uncharacterized	0.0453981	0	Unknown	FOXG_16055 (99%, 98%)
g5718	Uncharacterized	0	0	Unknown	FOXG_14138 (88%, 100%)
g5719	Uncharacterized	0	0	Unknown	FOXG_14138 (100%, 100%)
g5720	Uncharacterized	0.00677583	0.56102	Unknown	FOXG_12533 (100%, 99%)
g5721	SIX13	0	0	Unknown	FOXG_17131 (94%, 100%)				Schmidt et al., 2013
g5722	Uncharacterized	0	0	Unknown	FOXG_17107 (98%, 97%)
g5723	Uncharacterized	0	0	Unknown	FOXG_22731 (100%, 100%)
g5724	Uncharacterized	0.0353751	0	Unknown	No informative hits
g5725	Uncharacterized	0.0132227	0	Unknown	No informative hits
g5726	Uncharacterized	0.0419597	0.289512	Unknown	FOXG_22117 (98%, 100%)
g5727	Uncharacterized	0	0	Unknown	No informative hits
g5728	Uncharacterized	0.0124378	1.02982	Unknown	FOXG_21450 (78%, 100%)
g5729	Uncharacterized	0	0	Unknown	FOXG_22554 (100%, 86%)
g5730	Uncharacterized	0.0509137	2.10776	Unknown	FOXG_14140 (87%, 100%)
g5731	Uncharacterized	0	0	Unknown	No informative hits
g5732	Uncharacterized	0.00677583	0	Unknown	FOXG_22121 (12%, 99%)
g5733	SIX13	0	1.53422	Unknown	FOXG_17131 (94%, 100%)				Schmidt et al., 2013
g5734	Uncharacterized	0.0130486	0	Unknown	FOXG_17107 (99%, 95%)
g5735	Uncharacterized	0.135517	0	Unknown	No informative hits
g5736	Uncharacterized	0.0821272	0	Unknown	FOXG_22117 (91%, 100%)
g5737	Uncharacterized	0.107522	0	Unknown	FOXG_21779 (18%, 96%)
g5738	Uncharacterized	0.551518	3.55165	Unknown	FOXG_17107 (100%, 95%)
g5739	Uncharacterized	0.0139866	0	Unknown	FOXG_22117 (98%, 100%)
g5740	Uncharacterized	0.0540913	0	Unknown	FOXG_11899 (19%, 97%)
g5741	Uncharacterized	0.380077	2.99708	Unknown	FOXG_14134 (100%, 100%)
g5742	Uncharacterized	41.0784	44.9921	Unknown	FOXG_14134 (96%, 100%)
g5743	Uncharacterized	6.59991	16.4878	Unknown	FOXG_14135 (96%, 100%)
g5744	Uncharacterized	0.107381	34.0814	Candidate	FOXG_21535 (36%, 90%)	F. solani uncharacterized protein (87%, 98%), Pochonia chlamydosporia 170 transposase-like protein (92%, 86%), Hirsutella rhossiliensis transposase-like protein (93%, 85%)	Pochonia chlamydosporia 170 transposase-like protein (92%, 86%), Hirsutella rhossiliensis transposase-like protein (93%, 85%), Beauveria bassiana ARSEF 2860 transposase-like protein (72%, 84%)	Putative transposase-like protein
g5745	Uncharacterized	0	2.93372	Unknown	FOXG_14137 (100%, 100%)
g5746	Uncharacterized	0.479352	6.43605	Unknown	FOXG_17107 (100%, 95%)
g5747	Uncharacterized	0.0441115	4.56538	Unknown	FOXG_17130 (94%, 99%)
g5748	Catalase-peroxidase 2	0.597016	69.5126	Candidate	FOXG_17180 (88%, 91%)	F. oxysporum f. sp. apii isolate FoaR4-274.AC catalase/peroxidase gene (99%, 88%), F. odoratissimum NRRL 54006 catalase-peroxidase 2 (60%, 91%), F. redolens peroxidase/catalase (55%, 92%)	F. oxysporum f. sp. apii isolate FoaR4-274.AC catalase/peroxidase gene (99%, 88%), F. odoratissimum NRRL 54006 catalase-peroxidase 2 (60%, 91%), F. redolens peroxidase/catalase (55%, 92%)	Catalase-peroxidase required for full virulence in F. graminearum	Guo et al., 2019
g5749	Uncharacterized	0.03149	0	Unknown	FOXG_22117 (100%, 100%), FOXG_19468 (100%, 100%), FOXG_22824 (100%, 100%), FOXG_12591 (100%, 100%), FOXG_22504 (100%, 100%), FOXG_22267 (100%, 100%), FOXG_14998 (100%, 100%), FOXG_06933 (100%, 100%)
g5750	Uncharacterized	0.0571445	0	Unknown	FOXG_22117 (95%, 99%), FOXG_19468 (95%, 99%), FOXG_22267 (95%, 99%), FOXG_14998 (95%, 99%)
g5751	Uncharacterized	0	0	Unknown	FOXG_17127 (100%, 100%)
g5752	Uncharacterized	35.3324	22.6454	Unknown	FOXG_17268 (46%, 95%)
g5753	Uncharacterized	0.0142239	733.708	Candidate	FOXG_17124 (96%, 100%)	F. odoratissimum NRRL 54006 uncharacterized protein (87%, 83%), F. mangiferae uncharacterized protein (87%, 83%), F. oxysporum Fo47 uncharacterized protein (86%, 83%)	F. falciforme C2H2 type master regulator of conidiophore development brlA (71%, 76%), F. keratoplasticum C2H2 type master regulator of conidiophore development brlA (71%, 76%)	Master regulator of conidiophore development and conidiation in Aspergillus nidulans (BrlA)	Adams et al., 1998
g5754	FTF1c-2	0.0117031	449.122	No	FOXG_17123 (98%, 100%)				Niño-Sánchez et al. 2016
g5755	Uncharacterized	0	110.067	Candidate	FOXG_17122 (89%, 100%)	No informative hits	No informative hits	Strongly induced in planta, but no functional annotation is available
g5846	Uncharacterized	0	0	Unknown	No informative hits
g5865	Uncharacterized	0	0	Unknown	FOXG_14138 (100%, 99%)
g5866	Uncharacterized	0.0380077	2.75356	Unknown	No informative hits
g5867	Uncharacterized	0	36.2459	Candidate	FOXG_20977 (13%, 98%)	F. oxysporum f. sp. physali hypothetical protein (Eff2) gene (14%, 97%)	No informative hits	Novel effector candidate identified by genome analysis of F. oxysporum f. sp. physali	Simbaqueba et al., 2020
g5868	SIX8	0	88.9414	Candidate	No informative hits			SIX effector induced during tomato infection and present in multiple copies in the genome	Schmidt et al., 2013
g5869	Uncharacterized	0	0	Unknown	FOXG_22117 (98%, 100%)
g5870	Uncharacterized	0.170576	0	Unknown	FOXG_14856 (92%, 98%)
g5871	Uncharacterized	0	0	Unknown	FOXG_15616 (85%, 100%)
g5872	Uncharacterized	0	0	Unknown	FOXG_14987 (98%, 100%)
				＊Candidate genes were defined as genes showing >5-fold induction in planta and TPM >10

### Sheet: contig16
MAFF 103036 gene_ID	Annotation	TPM (in_vitro)	TPM (in_planta)	Pathogenicity	Fol 4287 gene_ID (Query cover, Identity)	Top 3 BLASTn hits in other Fol 4287 (Query cover, Identity)	Top 3 annotated BLAST hits excluding hypothetical proteins (Query cover, Identity)	Remarks	References
g5873	Uncharacterized	0	0	Unknown	FOXG_21450 (76%, 100%)
g5874	Uncharacterized	0	0	Unknown	FOXG_22554 (100%, 86%)
g5875	Uncharacterized	0	0	Unknown	FOXG_14140 (87%, 100%)
g5876	Uncharacterized	0	0	Unknown	No informative hits
g5877	Uncharacterized	0	0	Unknown	FOXG_16055 (93%, 99%)
g5878	Uncharacterized	0	0	Unknown	FOXG_12533 (100%, 99%)
g5879	SIX13	0	0.767109	Unknown	FOXG_17131 (94%, 100%)				Schmidt et al., 2013
g5880	Uncharacterized	0.0130486	0	Unknown	FOXG_17107 (99%, 95%)
g5881	Uncharacterized	1.11545	0.206152	Unknown	FOXG_04134 (4%, 100%)
g5882	Uncharacterized	0.230378	0	Unknown	No informative hits
g5883	Uncharacterized	0	0	Unknown	No informative hits
g5884	Uncharacterized	0	0.578282	Unknown	FOXG_22508 (89%, 99%)
g5885	Uncharacterized	0.0871643	0	Unknown	FOXG_21982 (94%, 95%)
g5886	Uncharacterized	0.163107	1.08038	Unknown	FOXG_17107 (100%, 96%)
g5887	Uncharacterized	0	5.01178	Unknown	FOXG_14143 (85%, 100%)
g5888	Uncharacterized	0	15.2902	Candidate	FOXG_21453 (94%, 100%)	F. redolens uncharacterized protein (77%, 81%), F. oxysporum Fo47 uncharacterized protein (77%, 81%), F. odoratissimum NRRL 54006 uncharacterized protein (77%, 77%)	No informative hits	Strongly induced in planta, but no functional annotation is available
g5889	Uncharacterized	0	143.839	Candidate	FOXG_14144 (62%, 99%)	F. odoratissimum NRRL 54006 uncharacterized protein (61%, 90%), F. odoratissimum NRRL 54006 uncharacterized protein (72%, 72%), Trichechus manatus latirostris golgi glycoprotein 1 (GLG1) transcript variant X1 (1%, 97%)	Trichechus manatus latirostris golgi glycoprotein 1 (GLG1) transcript variant X1 (1%, 97%), Bos indicus x Bos taurus Jun proto-oncogene, AP-1 transcription factor subunit (1%, 100%), Acyrthosiphon pisum protein abrupt, transcript variant X2 (1%, 92%)	Very low query coverage (1%); annotation not informative
g5890	Uncharacterized	0	0	Unknown	FOXG_20963 (97%, 100%)
g5901	Uncharacterized	0.0135517	0	Unknown	FOXG_14138 (100%, 100%)
g5902	ATP-binding cassette	2.67692	137.068	Candidate	FOXG_14147 (100%, 100%)	F. pseudograminearum CS3096 uncharacterized protein (97%, 77%), F. redolens P-loop containing nucleoside triphosphate hydrolase protein (97%, 76%), Sordaria macrospora uncharacterized protein (64%, 71%)	F. redolens P-loop containing nucleoside triphosphate hydrolase protein (97%, 76%), Neurospora crassa OR74A multidrug resistance protein MDR (64%,71%), N. hispaniola P-loop containing nucleoside triphosphate hydrolase protein (59%, 71%)	Putative ABC transporter; homologs contribute to virulence by exporting host-derived antimicrobial compounds in Botrytis cinerea	Stefanato et al., 2009
g5903	Uncharacterized	1.60347	53.8828	Candidate	FOXG_17107 (100%, 95%)	F. redolens uncharacterized protein (100%, 93%), F. oxysporum repetitive element marsu (98%, 91%), F. poae strain DAOMC 252244 spore killer protein 1 (Spok1) gene (99%, 90%)	F. oxysporum repetitive element marsu (98%, 91%), F. poae strain DAOMC 252244 spore killer protein 1 (Spok1) gene (99%, 90%), C. destructivum Putative tyrosine-protein kinase, active (50%, 79%)	Spok-like repetitive element (Marsu); homologs of Fusarium Spok genes are enriched on ACs and may function as toxin-antidote systems involved in AC maintenance	Sandell et al., 2025
g5904	Uncharacterized	0.0893077	1.84861	Unknown	FOXG_20829 (17%, 97%)
g5905	Uncharacterized	0	0.598223	Unknown	No informative hits
g5906	Uncharacterized	0	0	Unknown	FOXG_17457 (96%, 100%)
g5971	Uncharacterized	2.73994	0.886169	Unknown	FOXG_16455 (95%, 100%)
g5972	Uncharacterized	0.652986	0	Unknown	No informative hits
g5973	Uncharacterized	0.010221	0	Unknown	FOXG_06946 (63%, 100%)
g5974	CMGC protein kinase	0.134846	11.1648	Candidate	FOXG_16460 (96%, 100%)	F. mangiferae uncharacterized protein (54%, 79%)	No informative hits	Predicted gene annotation from Fol 4287	Ma et al., 2010
g5975	Uncharacterized	0.00298835	0	Unknown	FOXG_14985 (63%, 99%)
g5976	Uncharacterized	0	0	Unknown	FOXG_15616 (85%, 100%)
g5977	Uncharacterized	0	0	Unknown	FOXG_14987 (98%, 100%)
				＊Candidate genes were defined as genes showing >5-fold induction in planta and TPM >10

### Sheet: contig18
MAFF 103036 gene_ID	Annotation	TPM (in_vitro)	TPM (in_planta)	Pathogenicity	Fol 4287 gene_ID (Query cover, Identity)	Top 3 BLASTn hits in other Fol 4287 (Query cover, Identity)	Top 3 annotated BLAST hits excluding hypothetical proteins (Query cover, Identity)	Remarks	References
g6079	Uncharacterized	0	0	Unknown	FOXG_14098 (100%, 100%)
g6080	Uncharacterized	5.14869	0	Unknown	FOXG_21494 (62%, 81%)
g6081	poly [ADP-ribose] polymerase	0	0	Unknown	FOXG_20888 (100%, 100%)
g6082	Uncharacterized	0.170243	0	Unknown	FOXG_21494 (94%, 99%)
g6083	poly [ADP-ribose] polymerase	0	0	Unknown	FOXG_12427 (96%, 100%), FOXG_14110 (96%, 100%)
g6084	Uncharacterized	0.032917	0	Unknown	FOXG_20875 (100%, 100%)
g6085	Uncharacterized	0	0	Unknown	FOXG_14109 (100%, 100%)
g6086	Uncharacterized	8.99581	21.9747	Unknown	FOXG_12429 (96%, 100%), FOXG_14108 (96%, 100%)
g6087	Uncharacterized	0	0	Unknown	FOXG_12431 (96%, 100%)
g6088	Uncharacterized	0.0202519	0	Unknown	FOXG_12432 (84%, 100%)
g6089	Uncharacterized	0	0	Unknown	FOXG_12433 (97%, 100%)
g6090	Uncharacterized	0	0	Unknown	FOXG_14103 (100%, 100%)
g6091	Uncharacterized	0	0	Unknown	FOXG_12435 (93%, 100%)
g6092	Uncharacterized	0.175855	0	Unknown	FOXG_21494 (94%, 99%)
g6093	Uncharacterized	0	0	Unknown	FOXG_12438 (100%, 100%), FOXG_14099 (100%, 100%)
g6094	Uncharacterized	9.08991	48.556	Candidate	FOXG_21411 (94%, 100%)	F. flagelliforme uncharacterized protein (56%, 83%), F. oxysporum Fo47 uncharacterized protein (53%, 82%)	No informative hits
g6095	Uncharacterized	0.143362	0	Unknown	FOXG_21412 (100%, 100%)
g6096	Uncharacterized	7.20077	24.5627	Unknown	FOXG_12437 (100%, 100%)
g6097	Uncharacterized	0.09354	0	Unknown	FOXG_21494 (94%, 99%)
g6098	poly [ADP-ribose] polymerase	0	0	Unknown	FOXG_20888 (100%, 100%)
g6099	Uncharacterized	0.0605729	0	Unknown	FOXG_21494 (97%, 77%)
g6100	Uncharacterized	0	0	Unknown	FOXG_14098 (100%, 100%)
g6101	Uncharacterized	0	0	Unknown	FOXG_17272 (100%, 100%)
g6102	Uncharacterized	0	0	Unknown	FOXG_17272 (100%, 98%), FOXG_16410 (100%, 98%)
				＊Candidate genes were defined as genes showing >5-fold induction in planta and TPM >10

### Sheet: contig19
MAFF 103036 gene_ID	Annotation	TPM (in_vitro)	TPM (in_planta)	Pathogenicity	Fol 4287 gene_ID (Query cover, Identity)	Top 3 BLASTn hits in other Fol 4287 (Query cover, Identity)	Top 3 annotated BLAST hits excluding hypothetical proteins (Query cover, Identity)	Remarks	References
g6103	Uncharacterized	0	0	Unknown	FOXG_14987 (98%, 100%)
g6104	Uncharacterized	0	0	Unknown	FOXG_15616 (88%, 100%)
g6105	Uncharacterized	0	0	Unknown	FOXG_18375 (100%, 99%)
g6106	Uncharacterized	1.8619	171.289	Candidate	No informative hits	No informative hits	No informative hits	Strongly induced in planta, but no functional annotation is available
g6107	Uncharacterized	0.551673	85.9038	Candidate	No informative hits	F. redolens uncharacterized protein (92%, 96%)	No informative hits	Strongly induced in planta, but no functional annotation is available
g6108	Uncharacterized	4.70489	82.0109	Candidate	No informative hits	No informative hits	No informative hits	Strongly induced in planta, but no functional annotation is available
g6109	Uncharacterized	143.99	6.70365	Unknown	FOXG_16751 (100%, 93%)
g6110	Uncharacterized	0.788988	9.33227	Unknown	FOXG_17693 (100%, 99%)
g6111	Uncharacterized	0.057955	33.5896	Candidate	FOXG_22929 (80%, 100%)	F. oxysporum Fo47 uncharacterized protein (78%, 98%), F. odoratissimum NRRL 54006 uncharacterized protein (80%, 98%), F. redolens uncharacterized protein (80%, 95%)	No informative hits	Strongly induced in planta, but no functional annotation is available
g6112	Uncharacterized	0	0	Unknown	FOXG_14064 (92%, 100%), FOXG_12474 (92%, 100%)
g6113	Uncharacterized	0	0	Unknown	FOXG_14065 (100%, 100%)
g6114	Uncharacterized	0	0	Unknown	FOXG_14066 (92%, 100%)
g6115	Uncharacterized	0	0	Unknown	FOXG_14068 (90%, 100%)
g6116	Uncharacterized	0	0	Unknown	FOXG_20912 (100%, 100%)
g6117	Uncharacterized	0	0	Unknown	FOXG_12469 (100%, 100%)
g6118	Uncharacterized	0	0	Unknown	FOXG_20911 (100%, 100%)
g6119	Uncharacterized	0	0	Unknown	FOXG_17547 (98%, 98%)
g6120	aldehyde dehydrogenase (NAD+)	0.0846546	0	Unknown	FOXG_04134 (4%, 100%)
g6121	Uncharacterized	0.0135517	0	Unknown	No informative hits
g6122	Uncharacterized	0	0	Unknown	FOXG_12465 (100%, 100%)
g6123	Uncharacterized	0.0672564	0	Unknown	FOXG_12465 (100%, 99%)
g6124	Uncharacterized	0	0	Unknown	FOXG_16404 (96%, 99%)
g6125	Uncharacterized	0	0	Unknown	FOXG_16404 (100%, 100%)
				＊Candidate genes were defined as genes showing >5-fold induction in planta and TPM >10

### Sheet: References
1	Wang, B. et al. Chromosome-scale genome assembly of Fusarium oxysporum strain Fo47, a fungal endophyte and biocontrol agent. Mol. Plant-Microbe Interact. MPMI 33, 1108–1111 (2020).
2	Pfannmüller, A., Boysen, J. M. & Tudzynski, B. Nitrate assimilation in Fusarium fujikuroi is controlled by multiple levels of regulation. Front. Microbiol. 8, 381 (2017).
3	Simbaqueba, J., Rodríguez, E. A., Burbano-David, D., González, C. & Caro-Quintero, A. Putative novel effector genes revealed by the genomic analysis of the phytopathogenic fungus Fusarium oxysporum f. sp. physali (Foph) that infects cape gooseberry plants. Front. Microbiol. 11, 593915 (2020).
4	Ma, L.-J. et al. Comparative genomics reveals mobile pathogenicity chromosomes in Fusarium. Nature 464, 367–373 (2010).
5	Schmidt, S. M. et al. MITEs in the promoters of effector genes allow prediction of novel virulence genes in Fusarium oxysporum. BMC Genomics 14, 119 (2013).
6	Guo, Y. et al. The spatiotemporal control of KatG2 catalase-peroxidase contributes to the invasiveness of Fusarium graminearum in host plants. Mol. Plant Pathol. 20, 685–700 (2019).
7	Adams, T. H., Boylan, M. T. & Timberlake, W. E. brlA is necessary and sufficient to direct conidiophore development in Aspergillus nidulans. Cell 54, 353–362 (1988).
8	Niño-Sánchez, J. et al. The FTF gene family regulates virulence and expression of SIX effectors in Fusarium oxysporum. Mol. Plant Pathol. 17, 1124–1139 (2016).
9	Stefanato, F. L. et al. The ABC transporter BcatrB from Botrytis cinerea exports camalexin and is a virulence factor on Arabidopsis thaliana. Plant J. Cell Mol. Biol. 58, 499–510 (2009).
10	Sandell, L. et al. The role of toxin/antidote genes in the maintenance and evolution of accessory chromosomes in Fusarium. Genetics 231, iyaf197 (2025).
