## Supplemental Table 5 for "Comprehensive functional mapping of accessory chromosomes identifies a dominant virulence-regulator paralog in tomato wilt pathogen"

### Sheet: FTF1a-1 up
Supplementary Table 5: Genes upregulated in the FTF1a-1 overexpression strain and their correspondence to candidate virulence-related genes identified in this study.
Fol 4287 gene_ID	Broad + Manual annotation	Regions	MAFF 103036 gene_ID	pathogenicity
FOXG_14144	similar to FOXG_14183.2, FVEG_09559.3 and FG01478.1	contig16	g5889	Candidate
FOXG_14223	SIX9	L14-3	g5886	No
FOXG_14224	methyltransferase-UbiE family protein	L14-3	g5575	No
FOXG_14234	bifunctional catalase-peroxidase	L14-4	g5567	No
FOXG_14246	SIX6	L14-5	g5557	Yes
FOXG_14253	#N/A	L14-6	g5543	No
FOXG_14254	conserved secreted protein	L14-6	g5540	No
FOXG_14258	ORX1	L14-6	g5533	No
FOXG_16398	SIX3 / AVR2	L15-2	g5767	Yes
FOXG_16408	alpha N-acetylglucosamine transferase	L15-2	g5784	Unknown
FOXG_16409	beta-1,3 exoglucanase	L15-2	g5785, g5786	Unknown
FOXG_16414	FTF1 homolog	L15-3	g5792	No
FOXG_16416	SIX2	L15-3	g5794	No
FOXG_16417	SHH1	L15-3	g5795	Candidate
FOXG_16418	SIX1 / AVR3	L15-3	g5796	Yes
FOXG_17122	Transmembrane (7 TM domains) protein	contig15	g5755	Unknown
FOXG_17130	catalase-peroxidase 2	L16-2	g5921	No
FOXG_17447	glycosyltransferase, part of putative SM cluster	L16-1	g5900	No
FOXG_17448	#N/A	L16-1	g5899	No
FOXG_17449	Cytochrome P450 monooxygenase, part of putative SM cluster	L16-1	g5898	No
FOXG_17450	part of putative SM cluster	L16-1	g5897	No
FOXG_17451	#N/A	L16-1	g5896	No
FOXG_17457	SIX10	L16-2	g5907	No
FOXG_17458	FTF1 homolog	L16-2	g5911	Yes
FOXG_17459	integral membrane protein	L16-2	g5919	No
FOXG_19613	Pyridine nucleotide disulphide oxidoreductase	L6-7	Not annotated	No
FOXG_20971	TE	L14-8	Not annotated	Unknown
FOXG_20975	TE	L14-8	Not annotated	Unknown
FOXG_20976	SIX8b	L14-8	g5442	Candidate
FOXG_20977	#N/A	L15-5, contig11	g5808, g3604	Candidate
FOXG_21016	TE	L14-8	Not annotated	Unknown
FOXG_21018	#N/A	L14-8	Not annotated	Unknown
FOXG_21337	#N/A	L14-8	Not annotated	Unknown
FOXG_21339	TE	L14-8	Not annotated	Unknown
FOXG_21340	TE	L14-8	Not annotated	Unknown
FOXG_21450	methyltransferase	contig15, contig16	g5702, g5712, g5728, g5873	Unknown
FOXG_21451	#N/A	contig15, contig16	Not annotated	Unknown
FOXG_22493	SIX5	L15-2	g5766	Yes
FOXG_22503	#N/A homologs in different fungi	L15-8	Not annotated	No
FOXG_22509	Ave1	L16-2	Not annotated	No
FOXG_22690	#N/A	L14-8	Not annotated	Unknown
FOXG_22692	TE	L14-6	g5528	No
FOXG_22723	#N/A	L16-2	g5920	No
FOXG_22916	#N/A	L14-5	g5562	Candidate
FOXG_SIX11	SIX11	L14-6	g5541	No
FOXG_SIX12	SIX12	L16-2	g5908	No
FOXG_SIX14	SIX14	L15-5	g5809	Candidate
FOXG_SIX7	SIX7	L16-2	g5909	No
FOXG_SIX8-36	SIX8	contig10, 11, 13, 14, 15, 17, 3, 7	g2040, g3603, g4460, g5307, g5695, g5868, g5982, g7973, g14576	Candidate
FOXG_SIX8-51	SIX8	contig10, 11, 13, 14, 15, 17, 3, 7	g2040, g3603, g4460, g5307, g5695, g5868, g5982, g7973, g14576	Candidate

### Sheet: References
1	van der Does, H. C. et al. Transcription factors encoded on core and accessory chromosomes of Fusarium oxysporum induce expression of effector genes. PLoS Genet. 12, e1006401 (2016).
